# Multiscale biological interactions define clinical trajectories in acute myeloid leukemia

**DOI:** 10.64898/2026.08.25.746926

**Authors:** Jan Bařinka, Sarah Gräßle, Magdalena Pajonk, Rosa Allesøe, Stefanos Bamopoulos, Maximilian Mönnig, Caroline Röthemeier, Lea Jopp-Saile, Dominik Vonficht, Eleni Besiridou, Jana Ihlow, Jan Braune, Evi Vlachou, Sergi Beneyto-Calabuig, Michael Kardorff, Selina Neunhäuser, Vincent Fregona, Simone Feurstein, Adriane Halik, Helen George, Judith Zaugg, Daniel Hübschmann, Michael Hundemer, Christoph Lutz, Andreas Trumpp, Lars Bullinger, Ulrich Keller, Carsten Müller-Tidow, Jörg Westermann, Frederik Damm, Jan Krönke, Tim Sauer, Lars Velten, Simon Raffel, Simon Haas

## Abstract

Cancer is characterized by complex interactions across genetic, cellular, and microenvironmental scales. However, a quantitative understanding of how these interactions shape clinical trajectories remains limited. Here, we present a multi-scale single-cell dataset from 184 treatment-naïve acute myeloid leukemia (AML) patients spanning all major genetic subtypes, together with an analytical framework to dissect interactions across biological scales. We show that distinct clinical outcomes are encoded by specific cross-scale, cross-compartment interactions present at diagnosis: response to induction therapy is governed by interactions between genetic alterations and leukemic differentiation state; relapse following chemotherapy is associated with non-genetic programs linked to metabolism; and relapse after allogeneic stem cell transplantation is driven by interactions between the immune microenvironment and residual healthy hematopoiesis. Together, our study provides a framework to resolve intra- and inter-patient heterogeneity in cancer and supports a model in which clinical trajectories in AML emerge from defined interactions across biological scales.
