## Supplementary Table 2 for "Multiscale biological interactions define clinical trajectories in acute myeloid leukemia"

### Sheet: Abseq_Antibodies
marker	clone	company	dilution
CD1D	CD1d42	BD	1:100
CD1C	F10/21A3	BD	1:100
CD3E/CD3	SK7	BD	1:100
CD4	SK3	BD	1:100
CD7	M-T701	BD	1:100
CD8	RPA-T8	BD	1:100
CD9	M-L13	BD	1:100
CD10	HI-10a	BD	1:100
CD11a	HI111	BD	1:1000
CD11b	M1/70	BD	1:100
CD11c	B-ly6	BD	1:100
CD13	WM15	BD	1:100
CD14	MφP9	BD	1:100
CD15	W6D3	BD	1:100
CD16	3G8	BD	1:100
CD18	6.7	BD	1:1000
CD19	SJ25C1	BD	1:100
CD25	2A3	BD	1:100
CD26	M-A261	BD	1:100
CD27	M-T271	BD	1:100
CD28	CD28.2	BD	1:100
CD32	FLI8.26	BD	1:100
CD33	WM53	BD	1:100
CD34	581	BD	1:100
CD36	CLB-IVC7	BD	1:100
CD38	HIT2	BD	1:100
CD39	TU66	BD	1:100
CD41	HIP8	BD	1:100
CD44	L178	BD	1:1000
CD45	HI30	BD	1:1000
CD45RA	HI100	BD	1:100
CD45RO	UCHL1	BD	1:100
CD47	B6H12	BD	1:100
CD49D	9F10	BD	1:100
CD56	NCAM16.2	BD	1:100
CD64	MD22	BD	1:100
CD66	B1.1/CD66	BD	1:100
CD68	Y1/82A	BD	1:100
CD69	FN50	BD	1:100
CD70	113-16	antibody from Biolegend - conjugated by BD	1:100
CD71	L01.1	BD	1:100
CD73	AD2	BD	1:100
CD82	423524	BD	1:100
CD89	A59	BD	1:100
CD90	5E10	BD	1:100
CD94	HP-3D9	BD	1:100
CD96	6F9	BD	1:100
CD97	VIM3b	BD	1:100
CD98	UM7F8	BD	1:100
CD99	TÜ12	BD	1:100
CD103	Ber-ACT8	BD	1:100
CD115	9-4D2-1E4	BD	1:100
CD117	YB5.B8	BD	1:100
CD123	7G3	BD	1:100
CD133	W6B3C1	BD	1:100
CD135	4G8	BD	1:100
CD138	MI15	BD	1:100
CD141	1A4	BD	1:100
CD152	BNI3	BD	1:100
CD163	GHI/61	BD	1:100
CD184	12G5	BD	1:100
CD197	2-L1-A	BD	1:100
CD200	MRC OC-104	BD - costum	1:100
CD206	19.2	BD	1:100
CD226	DX11	BD	1:100
CD235a	GA-R2 (HIR2)	BD	1:100
CD274	MIH1	BD	1:100
CD279	EH12.1	BD	1:100
CD312	494025	BD - costum	1:100
CD326	EBA-1	BD	1:100
CD366	7D3	BD	1:100
CD371	50C1	BD	1:100
HLA-ABC	G46-2.6	BD	1:100
IgD	IA6-2	BD	1:100
GPR183	SA313E4	antibody from Biolegend - conjugated by BD	1:100
TCRvd2	B6	BD	1:100
TCRgd	B1	BD	1:100
CD20	2H7	BD	1:100
CD22	HIB22	BD	1:100
HLA-DR	G46-6	BD	1:1000
HLA-DR-DQ-DP	TU39	BD	1:1000

### Sheet: flow_cytometry_panels
	Human Identity Panel					Human T+NK Panel					Myeloid Panel
		Fluorescence Channel	Marker	dilution			Fluorescence Channel	Marker	dilution			Fluorescence Channel	Marker	dilution
		BUV395	CD16	1:100			BUV395	CD4	1:100			BUV395	CD16	1:100
		BUV496	CD138	1:50			BUV496	CD8	1:100			BUV496	CD163	1:50
	355 nm UV	BUV 563	CD19	1:100		355 nm UV	BUV 563	CD19/CD71/CD33	1:100		355 nm UV	BUV 563	CD14	1:100
		BUV615	CD11b	1:50			BUV615	CD314	1:50			BUV615	CD2	1:100
		BUV661	CD27	1:50			BUV661	CXCR3	1:50			BUV661	Siglec8	1:50
		BUV737	CD124	1:50			BUV737	CD38	1:50			BUV737	CD13	1:50
		BUV 805	CD45	1:100			BUV 805	CD45RO	1:100			BUV 805	CD45	1:100
		BV421	CD10	1:50			BV421	CD28	1:100			BV421	CD141	1:50
		BV480	eFluor506	1:1000			BV480	eFluor506	1:1000			BV480	eFluor506	1:1000
	405nm Violet	BV605	CD90	1:50		405nm Violet	BV605	CD103	1:50		405nm Violet	BV605	CD15	1:50
		BV650	CD335	1:50			BV650	CD279	1:50			BV650	CD123	1:50
		BV711	CD3	1:100			BV711	CD94	1:50			BV711	CD11c	1:100
		BV750	IgD	1:100			BV750	TCRab	1:50			BV750-P	CD117	1:50
		BV786	CD146	1:50			BV786	CD95	1:50			BV786	CD45RA	1:100
		BB515	CD45RA	1:100			BB515	CD45RA	1:100			FITC	CD11b	1:50
	488nm Blue	PerCPCy5.5	CD38	1:100		488nm Blue	PerCPCy5.5	CD69	1:50		488nm Blue	PerCPCy5.5	CD66b	1:30
		PE	CD34	1:100			PE	CD39	1:50			PE	CD34	1:100
	561 nm YG	PE-CF594	CD56	1:50		561 nm YG	PE-CF594	CD25	1:50		561 nm YG	PE-Dazzle	FceR1A	1:50
		PE-Cy5	ITGB7	1:50			PE-Cy5	ITGB7	1:50			PE-Cy5	ITGB7	1:50
		PE-Cy7	CD271	1:50			PE-Cy7	TCRgd	1:20			PE-Cy7	CD88/CD89	1:50
		APC	CD33	1:50			APC	CD197	1:50			APC	CD33	1:50
	637 nm Red	AF700	CD71	1:100		637 nm Red	APCR700	CD127	1:50		637 nm Red	AF700	CD19/CD3	1:50
		APC Cy7	HLA-DR	1:100			APC-Cy7	CD3	1:50			APC Cy7	HLA-DR	1:100

### Sheet: flow_cytometry_antibodies
color	epitope	clone	company
BUV395	CD16	3G8	BD
BUV395	CD4	SK3	BD
BUV496	CD138	MI15	BD
BUV496	CD8	SK1	BD
BUV496	CD163	GH1/61	BD
BUV563	CD19	SJ25C1	BD
BUV563	CD71	L01.1	BD
BUV563	CD33	WM53	BD
BUV563	CD14	MφP9	BD
BUV615	CD11b	D12	BD
BUV615	CD314	1D11	BD
BUV615	CD2	RPA-2.10	BD
BUV661	CD27	M-T271	BD
BUV661	CXCR3	1C6/CXCR3	BD
BUV661	Siglec8	837535	BD
BUV737	CD124	hIL4R-M57	BD
BUV737	CD38	HB7	BD
BUV737	CD13	WM15	BD
BUV805	CD45	HI30	BD
BUV805	CD45RO	UCHL1	BD
BV421	CD10	HI10a	Biolegend
BV421	CD28	L293	BD
BV421	CD141	1A4	BD
BV605	CD90	5 E10	BD
BV605	CD103	Ber-ACT8	BD
BV605	CD15	W6D3	Biolegend
BV650	CD335	NKp46	BD
BV650	CD279	EH12.1	BD
BV650	CD123	7G3	BD
BV711	CD3	SK7	BD
BV711	CD94	HP-3D9	BD
BV711	CD11c	B-Ly6	BD
BV750	IgD	IA6-2	BD
BV750	TCRab	IP26	BD
BV750	CD117	104D2	BD
BV786	CD146	P1H12	BD
BV786	CD95	DX2	BD
BV786	CD45RA	HI100	BD
BB515	CD45RA	HI100	BD
PerCP-Cy5.5	CD38	HIT2	BD
PerCP-Cy5.5	CD69	FN50	BD
PerCP-Cy5.5	CD66b	G10F5	BD
PE	CD34	8G12	BD
PE	CD39	A1	BD
PE-CF594	CD56	R19-760	BD
PE-CF594	CD25	M-A251	BD
PE-Dazzle	FceR1A	AER 37	Biolegend
PE-Cy5	ITGB7	FIB504	BD
PE-Cy7	CD271	ME20.4	Biolegend
PE-Cy7	TCRgd	11F2	BD
PE-Cy7	CD88	S5/1	Biolegend
PE-Cy7	CD89	A59	Biolegend
APC	CD33	WM53	BD
APC	CD197	2-L1-A	BD
AF700	CD71	M-A251	BD
AF700	CD19	SJ25C1	Biolegend
AF700	CD3	SK7	Biolegend
APC-R700	CD127	HIL-7R-M21	BD
APC-Cy7	HLA-DR	L243	Biolegend
APC-Cy7	CD3	SK7	BD
FITC	CD11b	M1/70	Biolegend
