## Supplementary Table 4 for "Multiscale biological interactions define clinical trajectories in acute myeloid leukemia"

### Sheet: Gene sets
Gene set	Genes	Number of genes
S_score_cycle	MCM5, PCNA, TYMS, FEN1, MCM7, MCM4, RRM1, UNG, GINS2, MCM6, CDCA7, DTL, PRIM1, UHRF1, CENPU, HELLS, RFC2, POLR1B, NASP, RAD51AP1, GMNN, WDR76, SLBP, CCNE2, UBR7, POLD3, MSH2, ATAD2, RAD51, RRM2, CDC45, CDC6, EXO1, TIPIN, DSCC1, BLM, CASP8AP2, USP1, CLSPN, POLA1, CHAF1B, MRPL36, E2F8	43
alphaKG_TCA	IDH1, IDH2, IDH3A, IDH3B, IDH3G, OGDH, DLST, DLD, ACO2, CS, FH, SDHA, SDHB, SDHC, SDHD, MDH2, SUCLG1, SUCLG2, SUCLA2	19
glutamine_alphaKG	SLC1A5, SLC7A5, SLC38A1, SLC38A2, GLS, GLS2, GLUD1, GLUD2, GOT2, GPT2, ME2	11
megakaryocytic	PBX1, ITGA2B, TPM1, CAVIN2, MPIG6B, C2orf88, PSTPIP2	7
eo_basophilic	LMO4, GATA2, MS4A3, HDC, CSF2RB, CLC, SLC45A3, CPA3, MS4A2, TPSAB1	10
erythroid	SLC40A1, TFRC, ANK1, CA1	4
neutrophilic	ELANE, PRTN3, CTSG, AZU1, MPO	5
promonocytic	LYZ, SRGN, VIM, RNASE2, PKM, SPI1, SAMHD1, ANXA2, PSAP, GRN, LGALS1, CSTA, ZYX, ITGB2, CST3, TYROBP, FAM107B, ZFP36, KIAA0930, MNDA, FCER1G, HCST, COTL1, CEBPD, TNFSF13B, S100A11, SERPINB8, JUNB, IL6R	29
b_progenitors	MME, VPREB1, CD79A, DNTT, PAX5, RAG2, UHRF1	7
pdc_progenitors	IRF8, IL3RA, SHD, DNTT	4
M1_macrophage	CXCL9, CXCL10, CXCL11, STAT1, IRF5, IRF1, GBP1, GBP5, IDO1, SOCS3, IL1B, TNF, CD80, CD86, HLA-DRA, HLA-DRB1	16
M2_macrophage	MRC1, CD163, MSR1, ARG1, IL10, TGFB1, CCL17, CCL18, CCL22, PPARG, CHI3L1, RETN, TREM2, VSIG4, STAB1	15
healthy_like	AC011139.1, AC020928.1, ADAM19, AGFG2, AKAP12, ALDH1A1, AP000345.2, APOC1, AVP, BACH2, BLNK, BOLA3-AS1, CAMK4, CCDC152, CD19, CD22, CD5, CD72, CD79A, CD79B, CHST15, CMTM8, CNRIP1, DEPDC1B, EBF1, ETS1, FAM111B, FAM129C, FBXO43, FCRLA, FGF14-AS2, GCSAM, GIMAP7, GINS1, HLF, HPDL, IGHD, IGHM, IGLC2, IGLL1, IRF4, ITPRIPL1, JCHAIN, KCNJ12, KLF1, LCK, LINC00891, MME, NHLRC1, PAX5, PCDH9, PIMREG, POU2AF1…	68
HOX_score	HOXA9, HOXA7, HOXA10, HOXA5, HOXA6, HOXA3, HOXA4, HOXB3, HOXB4, HOXB5, HOXB6	11
LI_CYTOTOXIC_MODULE	FGFBP2, CX3CR1, FCGR3A, S1PR5, PLAC8, FGR, C1orf21, SPON2, CD300A, TGFBR3, PLEK, S1PR1, EFHD2, KLRF1, FAM65B, C1orf162, STK38, SORL1, FCRL6, TRDC, EMP3, CCND3, KLRG1, BIN2, SELL, KLRB1, SAMD3, ARL4C, IL7R, GNLY	30
LI_DYSFUNCTIONAL_MODULE	LAG3, HAVCR2, PDCD1, PTMS, FAM3C, IFNG, AKAP5, CD7, TNFRSF9, RAB27A, CSF1, CTLA4, CD27, CCL3, ITGAE, PAG1, TNFRSF1B, GALNT1, GBP2, MYO7A, PHLDA1, ENTPD1, SNAP47, TNS3, CXCL13, RDH10, DKGH, KIR2DL4, LYST, MIR155HG	30
LI_IFN_MODULE	APOBEC3A, CCL2, CCL7, CCL8, CXCL10, CXCL11, CXCL9, DDX58, EIF2AK2, EPSTI1, GBP1, GBP4, HERC5, IDO1, IFI16, IFI35, IFI44, IFI44L, IFI6, IFIH1, IFIT1, IFIT2, IFIT3, IFITM1, IL1RN, IRF7, ISG15, ISG20, LGALS9, LY6E, MT2A, MX1, MX2, NT5C3A, OAS1, OAS2, OAS3, OASL, PLSCR1, RSAD2, SAMD9, SAMD9L, STAT1, TNFSF10, UBE2L6, WARS, XAF1	47
SZABO_CYTOTOXIC_CYTOKINE	NKG7, PPP2R2B, SYNGR1, KLRC4, HLA-DPB1, DAPK2, F2R, KIR3DL2, B3GAT1, CD8B, TTC16, GALNT3, SCD5, PDGFD, ABCB1, MXRA7, CTBP2, CD8A, ZEB2, SYTL2, CHN2, FGR, TGFBR3, SETBP1, COLGALT2, KIR2DL4, FKBP1B, ADGRG1, CXCR6, CD70, ATP8B4, SDC4, ELOVL6, ADAP1, IL26, RDH10, LTA, MICAL2, TNIP3, CCL20, ULBP2, CEBPD, RCAN2, ZEB2, CD226, SEMA4A, SLAMF1, SEMA7A, FAM3C, IL9, SPAG1, PRDM1, KLRD1, ST8SIA4, IER3, PLEK	56
SZABO_IFN_RESPONSE	OAS2, FBXO6, PARP12, ERAP2, HELZ2, JAK2, ISG20, ALPK1, SLC37A3, APOL1, RALB, TNFSF10, TAP2, SOCS1, PARP10, USP18, PLPP1, TRIM21, TAF4B, BST2, CES4A, HERC6, EIF2AK2, RTP4, APOL2, LPP, SP110, FAM19A2	28
SZABO_PROLIFERATION	PDSS1, TMEM52, SMKR1, FKBP4, MRPL12, C16orf59, ATAD3A, DGAT2, RPP25, CENPN, POLR3H, MFSD2A, TLCD1, CHEK1, NOLC1, IFRD2, CYP27B1, ANKRD13B, CKS2, DDIAS, CTPS1, TTLL12, HSPE1, SH2D4A, YRDC, C10orf2, TRAP1, TIMM8A	28
Tirosh_Naiveness	LEF1, TCF7, CCR7, SELL	4
Tirosh_SET_TCELL_CYTOTOXICITY_CORE	PRF1, IFNG, GNLY, NKG7, GZMB, GZMA, GZMH, CST7	8
CD4_Naïve	IL7R, CCR7, SELL, FOXP1, KLF2, KLF3, LEF1, TCF7, ACTN1, BTG1, BTG2, TOB1	12
CD4_Activation/Effector function	FAS, CD44, CD69, CD38, NKG7, KLRB1, KLRD1, KLRG1, CX3CR1, CD300A, FGFBP2, ID2, ID3, PRDM1, RUNX3, TBX21, ZEB2, BATF, NR4A1, NR4A2, HOPX, FOS, FOSB, FOSL2, JUN, JUNB, JUND, STAT1, STAT3, EOMES, AHR	31
CD4_Exhaustion	PDCD1, LAYN, HAVCR2, LAG3, CTLA4, TIGIT, TOX, VSIR, BTLA, ENTPD1	10
CD4_TCR signaling	CALM1, CALM2, CALM3, CD4, CAST, CD247, CD3D, CD3E, CD3G, CSK, DOK2, FYN, LCK, NFATC1, NFATC2, PLEK, PTPN11, PTPN13, PTPN2, PTPN22, PTPN4, PTPN6, PTPN7, PTPRC, PTPRCAP, S100A10, S100A11, S100A4, S100A6, ZAP70, DUSP1, DUSP2, DUSP4, DUSP16, LAT, FOS, FOSB, FOSL2, JUN, JUNB, JUND, NR4A1, NR4A2, BATF, IRF1, SH2D1A, SH2D2A, MAP2K3, MAP3K4, MAP3K8, MAP4K1, NFKB2, NFKBIA, NFKBIZ, REL, RELB	56
CD4_Cytotoxicity	GZMA, GZMB, GZMH, GZMK, GZMM, GNLY, PRF1, IFNG, TNF, SERPINB9, CTSA, CTSB, CTSC, CTSD, CTSH, CTSW, CST7, CAPN2, PLEK	19
CD4_Cytokine/Cytokine receptor	CSF1, CSF2, ADAM19, ADAM8, ADAM12, CD70, IL12RB2, IL17A, IL17F, IL10RA, IL1R1, IL1R2, IL21R, IL21, IL26, IL2RA, IL2RB, IL2RG, IL32, IL6R, TGFB1, TGFBR2, TGFBR3	23
CD4_Chemokine/Chemokine receptor	CCR4, CCR5, CCR6, CCR7, CCR8, CXCR3, CXCR4, CXCR5, CXCR6, CCL3, CCL4, CCL5, CCL20, CXCL13, CXCL8, XCL1	16
CD4_Stress response	CDK4, CDK6, CDKN2A, CDKN2B, CDKN2C, CDKN2D, FOS, JUN, MAPK1, MAPK3, RPS27A, UBA52, UBB, UBC, MIR4738, BMI1, CCNA2, CDC27, CDK2, CDKN1A, CDKN1B, CEBPB, MAPK14, E2F1, E2F2, E2F3, PHC1, PHC2, EZH2, IFNB1, IGFBP7, IL1A, IL6, CXCL8, MDM2, MDM4, MAP3K5, MOV10, NFKB1, MAPK7, MAPK8, MAPK11, MAPK9, MAPK10, MAP2K3, MAP2K6, MAP2K7, RBBP4, RBBP7, RELA, RING1, RNF2, RPS6KA1, RPS6KA2, RPS6KA3, MAP2K4, STAT3, T…	384
CD4_Adhesion	ITGA6, ITGA4, ITGAE, ITGAL, ITGAM, ITGB1, ITGB2, ITGB7, SELL, SELPLG, S1PR1, ICAM2	12
CD4_IFN response	STAT1, STAT3, MX1, IRF1, ISG15, ISG20, IFITM1, IFITM2, IFITM3, OAS1, OAS2, OASL, SOCS1, SOCS3, TRIM22, APOL6, IFNAR2, IFNGR1, GBP1, GBP2, GBP4, GBP5, BST2, IFI16, IFI35, IFI44L, IFI6, PARP8, PARP9	29
CD4_Treg signature	FOXP3, IKZF2, IKZF4, IL2RA, ENTPD1, CCR4, ICOS, IL10RA, TGFB1, TIGIT, CTLA4, LAG3, HAVCR2, PDCD1	14
CD4_Costimulatory molecules	TNFRSF25, TNFRSF1B, TNFRSF4, TNFRSF9, TNFRSF18, CD27, CD28, CD44, CD48, ICOS, CD2, SLAMF1, CD40LG, CD84	14
CD4_OXPHOS	ATP1B1, ATP1B3, ATP2B1, ATP2B4, ATP5A1, ATP5B, ATP5C1, ATP5D, ATP5E, ATP5F1, ATP5F1A, ATP5F1B, ATP5F1C, ATP5F1D, ATP5F1E, ATP5G1, ATP5G2, ATP5G3, ATP5H, ATP5I, ATP5IF1, ATP5J, ATP5J2, ATP5MG, ATP5MC2, ATP5MC3, ATP5MD, ATP5MF, ATP5MG, ATP5MPL, ATP5O, ATP5PB, ATP5PD, ATP5PF, ATP6V0B, ATP6V0C, ATPIF1, COX16, COX17, COX5A, COX6A1, COX6C, COX8A, MT-ATP6, MT-ATP8, MT-CO1, MT-CO3, MT-CYB, MT-ND1, MT-ND2…	77
CD4_Glycolysis	SLC2A3, SLC16A1, PFKFB3, ALDOA, TPI1, GAPDH, PGK1, PGAM1, ENO1, PKM, LDHA, LDHB, GYG1, GPI, UGP2, UBB, UBC	17
CD4_Lipid metabolism	ABHD3, ACADVL, ACOT9, AHR, ALOX5AP, AP2M1, AP2S1, APOBEC3C, APOBEC3G, APOBEC3H, APOL6, ARF1, ARF5, ARNTL, B3GALT2, B4GALT1, CAV1, CDIPT, CERK, CLTA, CPNE7, ELOVL1, ELOVL5, DBI, EPHX2, FABP5, FURIN, GDE1, GK, GPX1, GPX4, HDLBP, IDH2, IDI1, HPGD, INPP4B, INPP5D, INPP5F, INSIG1, KDSR, LDLRAP1, LPCAT1, MFSD2A, NCOA3, NDUFAB1, NEU1, NPC2, NUDT7, P4HB, PLA2G16, PLIN2, PPP1CA, PPP1CB, PPP1CC, PTGES3, SA…	63
CD4_Pro-apoptosis	BAX, BAG3, CASP1, CASP4, CYCS, BCL2L11	6
CD4_Anti-apoptosis	BIN1, BIN2, BIRC3, BCL2, BCL2L1, MCL1	6
CD8_Naïve	IL7R, CCR7, SELL, FOXO1, KLF2, KLF3, LEF1, TCF7, ACTN1, FOXP1	10
CD8_Activation:Effector function	FAS, FASLG, CD44, CD69, CD38, NKG7, KLRB1, KLRD1, KLRF1, KLRG1, KLRK1, FCGR3A, CX3CR1, CD300A, FGFBP2, ID2, ID3, PRDM1, RUNX3, TBX21, ZEB2, BATF, IRF4, NR4A1, NR4A2, NR4A3, PBX3, ZNF683, HOPX, FOS, FOSB, JUN, JUNB, JUND, STAT1, STAT2, STAT5A, STAT6, STAT4, EOMES	40
CD8_Exhaustion	PDCD1, LAYN, HAVCR2, LAG3, CD244, CTLA4, LILRB1, TIGIT, TOX, VSIR, BTLA, ENTPD1, CD160, LAIR1	14
CD8_TCR Signaling	CALM1, CALM2, CALM3, CAST, CD247, CD3D, CD3E, CD3G, CSK, DOK1, DOK2, FYN, LCK, NFATC2, NFATC1, NFATC4, NFATC3, PLEK, PAG1, PTPN11, PTPN2, PTPN22, PTPN4, PTPN6, PTPN7, PTPRC, PTPRCAP, S100A10, S100A11, S100A13, S100A4, S100A6, ZAP70, DUSP1, DUSP2, DUSP4, DUSP5, DUSP10, LAT, PLCG1, PLCG2, PPP3CA, PPP3CC, FOS, FOSB, FOSL1, FOSL2, JUN, JUNB, JUND, NR4A1, NR4A2, NR4A3, BATF, IRF4, SH2D2A	56
CD8_Cytotoxicity	GZMA, GZMB, GZMH, GZMK, GZMH, GNLY, PRF1, IFNG, TNF, SERPINB1, SERPINB6, SERPINB9, CTSA, CTSB, CTSC, CTSD, CTSW, CST3, CST7, CSTB, LAMP1, LAMP3, CAPN2	23
CD8_Cytokine/Cytokine receptor	CSF1, IL10RA, IL16, IL17RA, IL18RAP, IL21R, IL2RB, IL2RG, IL32, IL9R, ADAM10, ADAM8, METRNL, CD70	14
CD8_Chemokine/Chemokine receptor	CCR4, CCR5, CCR7, CXCR3, CXCR4, CXCR5, CXCR6, CCL3, CCL4, CCL4L1, CCL4L2, CCL5, CXCL13, CXCL8, XCL1, XCL2	16
CD8_Senescence	KLRK1, IFNA1, IFNAR1, TAB1, SESN2	5
CD8_Anergy	NT5E, IZUMO1R, LAG3, NRP1, DGKA, CBLB, RNF128, ITCH, NFATC2, EGR2, EGR3, NR4A1, TOB1	13
CD8_NFKB Signaling	NFKB1, NFKB2, NFKBIA, NFKBIB, NFKBIZ, CHUK, IKBKB, IKBKG, REL, RELA, RELB	11
CD8_Stress response	HIKESHI, P4HB, UBA52, MAPK1, RPA2, RPA3, TNRC6A, TNRC6B, TNRC6C, NUP210, RBX1, UBB, UBC, CREBBP, ETS1, LAMTOR1, EED, LAMTOR2, HSP90AA1, RBBP4, LAMTOR4, LAMTOR5, PSMB10, CDKN1A, ANAPC11, PSMA1, ATG4D, PSMA2, WIPI2, PSMA3, TFDP2, PSMA4, ATM, CYCS, PSMA5, WDR45, ANAPC16, PSMA6, EHMT1, PSMA7, EHMT2, TERF1, PSMC1, ATR, PSMC3, SOD1, PSMC4, PSMC5, PSMC6, PSME1, ATG3, NCF1, PSME2, ATG5, CHMP2A, CHMP2B, G…	163
CD8_MAPK Signaling	MAP2K1, MAP2K2, MAP2K3, MAP3K4, MAP3K5, MAP3K8, MAP4K1, MAP4K5, MAPK1, MAPK3, MAPK11, MAPK13, MAPK14, MAPK1IP1L, MAPKAPK3, MAPK8, MAPK9, MAP2K7, MAPK10, MAP3K7	20
CD8_Adhesion	ITGA1, ITGA4, ITGAE, ITGAL, ITGAM, ITGB1, ITGB2, ITGB7, SELL, SELPLG, S1PR1, VCAM1, ICAM2, ICAM3	14
CD8_IFN Response	IFIT1, IFIT2, IFIT3, IFIT5, STAT1, STAT2, MX1, IRF1, IRF4, IRF7, IRF8, IRF9, ISG15, ISG20, IFITM1, IFITM2, IFITM3, OAS1, OAS2, OAS3, JAK1, JAK2, SOCS1, SOCS3, TRIM14, TRIM21, TRIM22, APOL1, APOL2, APOL6, IFNGR1, GBP1, GBP2, GBP4, GBP5, GBP3, BST2, CMPK2, DDX58, DDX60, DDX60L, IFI30, IFI35, IFI44, IFI44L, IFI6, IFIH1, PARP10, PARP12, PARP14	50
CD8_Oxidative phosphorylation	ATP1B3, ATP2A3, ATP2B1, ATP2B4, ATP5A1, ATP5B, ATP5C1, ATP5D, ATP5E, ATP5EP2, ATP5F1, ATP5F1A, ATP5F1B, ATP5F1C, ATP5F1D, ATP5F1E, ATP5G2, ATP5G3, ATP5H, ATP5I, ATP5IF1, ATP5J, ATP5J2, ATP5L, ATP5MC1, ATP5MC2, ATP5MC3, ATP5MD, ATP5ME, ATP5MF, ATP5MG, ATP5MPL, ATP5O, ATP5PB, ATP5PD, ATP5PF, ATP6AP1, ATP6AP2, ATP6V0B, ATP6V0C, ATP6V0D1, ATP6V0E1, ATP6V0E2, ATP6V1D, ATP6V1F, ATP6V1G1, ATP8B2, ATP8B4…	118
CD8_Glycolysis	SLC2A3, SLC2A8, PFKFB3, ALDOA, ENO1, GAPDH, GPI, PGAM1, PGK1, PKM, TPI1, GYG1, MDH1, MDH2, LDHA, LDHB, ADH5, IDH2	18
CD8_Fatty acid metabolism	ACAA1, ACADM, ACADVL, ACSL5, ALDH16A1, ALDH9A1, ECH1, ECHS1, HADHA, HSD17B10, SLC27A2, DECR1, PEX16, SCP2	14
CD8_Pro-apoptosis	BCL2L11, BID, BIN1, BIN2, BAX, BAK1, CASP8, CASP3	8
CD8_Anti-apoptosis	BCL11B, BCL2L1, BAG3, BAG4, BIRC3, GADD45B	6

### Sheet: LSC17 score
LSC17_genes	weight
DNMT3B	0.0874
ZBTB46	-0.0347
NYNRIN	0.00865
ARHGAP22	-0.0138
LAPTM4B	0.00582
MMRN1	0.0258
DPYSL3	0.0284
FAM30A	0.0196
CDK6	-0.0704
CPXM1	-0.0258
SOCS2	0.0271
SMIM24	-0.0226
EMP1	0.0146
BEX3	0.0465
CD34	0.0338
AKR1C3	-0.0402
ADGRG1	0.0501
